# Perception of butenolides by *Bacillus subtilis* via the α/β-hydrolase RsbQ

**DOI:** 10.1101/2023.12.05.570042

**Authors:** Kim T Melville, Muhammad Kamran, Jiaren Yao, Marianne Costa, Madeleine Holland, Nicolas L Taylor, Georg Fritz, Gavin R Flematti, Mark T Waters

## Abstract

The regulation of behavioural and developmental decisions by small molecules is common to all domains of life. In plants, strigolactones and karrikins are butenolide growth regulators that influence several aspects of plant growth and development, as well as interactions with symbiotic fungi^1–3^. DWARF14 (D14) and KARRIKIN INSENSITIVE2 (KAI2) are homologous receptors that perceive strigolactones and karrikins, respectively, and that hydrolyse their ligands to effect signal transduction^4–7^. RsbQ, a homologue of D14 and KAI2 from the Gram-positive bacterium *Bacillus subtilis*, regulates growth responses to nutritional stress via the alternative transcription factor SigmaB (σ^B^)^8,9^. However, the molecular function of RsbQ is unknown. Here we show that RsbQ perceives butenolide compounds that are bioactive in plants. RsbQ is thermally destabilised by the synthetic strigolactone GR24 and its desmethyl butenolide equivalent dGR24. We show that, like D14 and KAI2, RsbQ is a functional butenolide hydrolase that undergoes covalent modification of the catalytic histidine residue. Exogenous application of both GR24 and dGR24 inhibited the endogenous signalling function of RsbQ *in vivo*, with dGR24 being 10-fold more potent. Application of dGR24 to *B. subtilis* phenocopied loss-of-function *rsbQ* mutations and led to a significant down-regulation of σ^B^-regulated transcripts. We also discovered that exogenous butenolides promoted the transition from planktonic to biofilm growth. Our results suggest that butenolides may serve as inter-kingdom signalling compounds between plants and bacteria to help shape rhizosphere communities.
