## Supplementary material for "Perception of butenolides by *Bacillus subtilis* via the α/β-hydrolase RsbQ": supp_tables_all

### Sheet: Table S1
Table S1 Peptides detected following tandem mass spectrometry of trypsin-digested RsbQ
Both modified peptides following rac-dGR24 treatment were observed in the same experiment. Carbamidomethyl is an alkyaltion on cysteine residues caused by iodoacetamide during sample preparation.
Treatment	Obs (1)	Mr (expt) (2)	Mr (calc) (3)	D (ppm) (4)	Score (5)	Expect (6)	Peptide	Observed modification (Mr (Da)) (7)
DMSO	816.7194	2447.1365	2447.1362	0.11	96	3.5e-09	GHCPHMSHPDETIQLIGDYLK	Carbamidomethyl (57.021464)
rac-dGR24	619.0378	2472.222	2472.1202	0.81	23	0.032	GHCPHMSHPDETIQLIGDYLK	Desmethyl butenolide C4O2H2 (82.005479)
rac-dGR24	619.0372	2472.1198	2472.1202	-0.15	26	0.013	GHCPHMSHPDETIQLIGDYLK	Desmethyl butenolide C4O2H2 (82.005479)
Note	Definition
1	Observed mass/charge (m/z)
2	Observed molecular mass
3	Calculated molecular mass based on peptide sequence and modification
4	Difference between Mr (expt) and Mr (calc) in parts per million
5	Ion score; higher is better
6	The probability that the observed match between MS/MS spectra and peptide sequence would be found by chance
7	Observed modification on peptide sequence and its molecular mass

### Sheet: Table S2
Table S2 Overlap of DEGs in each genotype mock-treated with DMSO
Lists are DEGs identified in Figure 3D. Loci (GenBank accessions) listed in green are defined as RsbQ-dependent.
Unique_WT_∆rsbQ	Unique_ WT_rsbQ-S96A	Common_WT_∆rsbQ_rsbQ-S96A
CAB15606	CAB12858	CAB15378
CAB11889	CAB13467	CAB15868
CAB12917	CAB15082	CAB15376
CAB13483	CAB15627	CAB12052
CAB14873	CAB13820	CAB15375
CAB15071	CAB14851	CAB11785
CAB14406	CAB13146	CAB12098
CAB15547	CAB12630	CAB13388
CAB15548	CAB15721	CAB13387
CAB15188	CAB14931	CAB15208
CAB15776	CAB15274	CAB13389
CAB16046	CAB16056	CAB13443
CAB14531	CAB12357	CAB12607
CAB12274	CAB15760	CAB12097
CAB13828	CAB13228	CAB15377
CAB13569	CAB15770	CAB13444
CAB12195	CAB15834	CAB15568
CAB13482	CAB12609	CAB15485
CAB12145	CAB13104	CAB15119
CAB13063	CAB12914	CAB14026
CAB12099	CAB14850	CAB15845
CAB15598	CAB14049	CAB12606
CAB15620	CAB13753	CAB14415
CAB15553		CAB11868
CAB11953		CAB11786
CAB13336		CAB15569
CAB12007		CAB13747
CAB15755		CAB12620
CAB12600		CAB15209
CAB15129		CAB14944
CAB15976		CAB12913
CAB12271		CAB13752
CAB15805		CAB15176
CAB16070		CAB13174
CAB14939		CAB12882
CAB15183		CAB15174
CAB16071		CAB12605
CAB14416		CAB14407
CAB15258		CAB15177
CAB15486		CAB13041

### Sheet: Table S3
Table S3 Overlap of DEGs in each genotype treated with DMSO vs rac-dGR24
All lists are DEGs resulting from comparison of mock vs rac-dGR24 treatment identified in Figure 3E
Loci (GenBank accessions) listed in green are induced or repressed by rac-dGR24 and in an RsbQ-dependent manner.
unique_WT	unique_∆rsbQ	unique_rsbQ-S96A	common_ WT_∆rsbQ	common_ WT_rsbQ-S96A	common_ ∆rsbQ_rsbQ-S96A	common_ WT_∆rsbQ_rsbQ-S96A
CAB15868	CAB14888	CAB11895	CAB15208	CAB12075	CAB15606	CAB15731
CAB12052	CAB12841	CAB15764	CAB13844	CAB16090	CAB14843	CAB15471
CAB13443	CAB15864	CAB14996	CAB15921	CAX52634	CAB13342	CAB15772
CAB12607	CAB13157	CAB12647	CAB11786	CAB12917	CAB15459	CAB15568
CAB12274	CAB14296	CAB12393	CAB15176	CAB15343	CAB12220	CAB15183
CAB12260	CAB15537	CAB15629	CAB15036	CAB14531	CAB15187	CAB14640
CAB14489	CAB13063	CAB15548	CAB13720	CAB12116	CAB12261	CAB15082
CAB15569	CAB15259	CAB15763	CAB14415	CAB14520	CAB13951	CAB12241
CAB15980	CAB16079	CAB16046	CAB11784	CAB12828	CAB16110	CAB14638
CAB14410	CAB13376	CAB14941	CAB15129	CAB16013	CAB14049	CAB15377
CAB16021	CAB13483	CAB12869	CAB12117	CAB15553	CAB13468	CAB13625
CAB11887	CAB14068	CAB13409	CAB13084	SOX90601	CAB14778	CAB11935
CAB12123	CAB13254	CAB13382	CAB13178	CAB13774	CAB12931	CAB12964
CAB14865	CAB14070	CAB12143		CAB12344	CAB15771	CAB15378
CAB15776	CAB11812	CAB12099		CAB15998	CAB13298	CAB15376
CAB12346	CAB15373	CAB15550			CAB15607	CAB15674
CAB12620	CAB15383	CAB15834			CAB15781	CAB14645
CAB12600	CAB14675	CAB15755			CAB14352	CAB12259
CAB12882	CAB13575	CAB15170			CAB15805	CAB15485
CAB15177	CAB15994	CAB15979			CAB12294	CAB15673
CAB12124	CAB15644	CAB12638				CAB15181
CAX52653	CAB11840	CAB14850				CAB15346
CAB12097	CAB12704	CAB15851				CAB12210
CAB15633	CAB12969	CAB16070				CCQ48594
CAB15120	CAB12540	CAB13331				CAB12272
CAB11868	CAB14844	CAB14533				CAB14576
CAB12628	CAB13014	CAB15640				CAB15375
CAB15209	CAB12271	CAB14308				CAB12528
CAB13174	CAB12004	CAB15030				CAB15344
CAB14806	CAB14566	CAB15897				CAB15835
CAB12605	SOX90588	CAB15615				CAB12627
CAB14407	CAB14132	CAB13782				CAB14639
CAB14416	CAB11948	CAB12929
CAB13041	CAB15884	CAB12823
CAB13876	CAB15613	CAB14282
CAB12873	CAB13755	CAB13105
CAB12098	CAB15598	CAB15978
CAB16048	CAB13818	CAB16020
CAB13389	CAB15049	CAB15190
CAB13444	CAB13886	CAB16071
CAB15119	CAB12755	CAB13332
CAB12122	CAB15152	CAB14365
CAB15999	CAB13577	CAB16047
CAB12051	CAB12464	CAB12615
CAB13747	CAB12089	CAB14872
CAB15189	CAB13752	CAB15698
CAB14944	CAB14790	CAB15399
CAB15174		CAB14527
CAB16041		CAB12142
		CAB12196
		CAB12443
		CAB12201
		CAB13055
		CAB12750
		CAB14741
		CAB14623
		CCQ48598
		CAB15806
		CAB15251
		CAB15132
		CAB13230
		CAB15634
		CAB13673
		CAB13467
		CAB12542
		CAB14851
		CAB13292
		CAB13867
		CAB15411
		CAB13021
		CAB15756
		CAB14845
		CAB12273
		CAB13828
		CAB13569
		CAB16069
		CAB14204
		CAB15415
		CAB14932
		CAB12748
		CAB12311
		CAB15168

### Sheet: Table S4
Table S4 List of 67 core RsbQ genes and expression changes upon rac-dGR24 treatment
List of genes used in Figure 3F. NC, normalised counts; FC, fold change; P-value, false discovery rate-adjusted P-value.
				Wild type				Delta-rsbQ				rsbQ-S96A
GenBank accession	Symbol	Locus	GenBank accession	NC_WT_mock	NC_WT_dGR24	log2 FC WT_mock vs dGR24	P-value	NC_rsbQ_mock	NC_rsbQ_dGR24	log2 FC rsbQ_mock vs dGR24	P-value	NC_RsbQ-S96A_mock	NC_RsbQ-S96A_dGR24	log2 FC RsbQ-S96A_mock vs dGR24	P-value	Functional description
CAB11785	guaB	BSU_00090	CAB11785	40.1042	22.0323	-0.873998	0.0366303	15.4913	12.2267	-0.337561	0.526741	16.8605	17.0996	0.019097	0.970332	Catalyzes the conversion of inosine 5'-phosphate (IMP) to xanthosine 5'-phosphate (XMP), the first committed and rate-limiting step in the de novo synthesis of guanine nucleotides, and therefore plays an important role in the regulation of cell growth.
CAB11786	dacA	BSU_00100	CAB11786	40.1618	11.4974	-1.80913	4.55418e-05	13.1808	4.60493	-1.52078	0.0307079	11.9604	12.6438	0.0794518	0.893235	Removes C-terminal D-alanyl residues from sugar-peptide cell wall precursors
CAB11868	gltX	BSU_00920	CAB11868	15.6725	3.73952	-2.0783	0.00566955	2.89228	2.5049	-0.211592	0.861123	6.26414	1.55815	-1.98746	0.0902362	Catalyzes the attachment of glutamate to tRNA(Glu) in a two- step reaction: glutamate is first activated by ATP to form Glu-AMP and then transferred to the acceptor end of tRNA(Glu)
CAB11887	rpsG	BSU_01110	CAB11887	2.81892	0.17	-4.07306	0.0413648	0.398691	0.34122	-0.225	0.94776	0.299267	0.335271	-0.125753	0.9726	One of the primary rRNA binding proteins, it binds directly to 16S rRNA where it nucleates assembly of the head domain of the 30S subunit. Is located at the subunit interface close to the decoding center, probably blocks exit of the E-site tRNA
CAB12051	ycbN	BSU_02570	CAB12051	8.22439	0.96051	-3.1338	0.0092769	2.80513	2.71555	-0.0518543	0.965367	2.3839	3.80665	0.669899	0.591314	Belongs to the ABC transporter superfamily
CAB12052	ycbO	BSU_02580	CAB12052	11.686	2.18867	-2.42996	0.00598537	1.02921	1.67703	0.64381	0.717569	0.970111	0.625355	-0.650334	0.775694	Uncharacterized protein YcbO; Evidence 3: Function proposed based on presence of conserved amino acid motif, structural feature or limited homology; Product type pt: putative transporter
CAB12097	ycgB	BSU_03030	CAB12097	51.7122	17.7139	-1.55762	0.000165714	10.5694	8.74443	-0.306295	0.655066	12.9737	10.0762	-0.354146	0.590548	Uncharacterized protein YcgB; Evidence 3: Function proposed based on presence of conserved amino acid motif, structural feature or limited homology; Product type pm: putative membrane component
CAB12098	amyE (lac Z)	BSU_03040	CAB12098	204.446	61.4093	-1.74183	2.80501e-08	51.7424	37.1496	-0.483659	0.484635	53.8224	38.1801	-0.48784	0.219119	Belongs to the glycosyl hydrolase 13 family
CAB12122	nasF	BSU_03280	CAB12122	4986.71	1743.49	-1.51632	6.97672e-28	6287.98	3733.34	-0.752129	2.79289e-10	4332.83	2719.74	-0.671984	2.93336e-06	Belongs to the precorrin methyltransferase family.
CAB12123	nasE	BSU_03290	CAB12123	548.094	189.185	-1.53688	2.79167e-15	692.08	455.95	-0.602449	5.38724e-06	504.008	315.544	-0.674812	1.71522e-05	Required for nitrite assimilation. Required for activity of the reductase (By similarity)
CAB12124	nasD	BSU_03300	CAB12124	578.354	214.002	-1.43728	4.84377e-13	738.462	419.948	-0.81548	7.47937e-09	571.843	318.19	-0.845727	4.30059e-06	Required for nitrite assimilation.
CAB12260	fbpB	BSU_04530	CAB12260	8.37578	22.8897	1.49723	0.00954835	10.8522	17.3199	0.683731	0.195452	12.7354	21.2529	0.733024	0.138258	Uncharacterized protein YdbN; Evidence 1a: Function experimentally demonstrated in the studied strain; Product type r: regulator
CAB12274	rsbRA	BSU_04670	CAB12274	196.825	85.6324	-1.20514	1.13776e-07	98.4075	68.9794	-0.521069	0.0323713	122.485	73.2116	-0.744596	0.00304934	Acts as a positive regulator of sigma-B activity in response to salt and heat stress by stimulating the activity of the RsbT kinase toward RsbS in vitro. Negative regulator of sigma-B activity. Non-phosphorylated RsbS binds to RsbT, preventing its association with RsbU. Requires any one of RsbRA, RsbRB, RsbRC or RsbRD to sequester RsbT. When RsbS and the RsbR paralog(s) are phosphorylated, they r…
CAB12346	ydfF	BSU_05390	CAB12346	8.29686	19.3826	1.20774	0.0357606	10.3613	13.3976	0.370831	0.511238	13.9457	13.4459	-0.0615067	0.912069	Uncharacterized HTH-type transcriptional regulator YdfF; Evidence 3: Function proposed based on presence of conserved amino acid motif, structural feature or limited homology; Product type pr: putative regulator
CAB12600	ltaSB	BSU_07710	CAB12600	43.3479	19.9831	-1.11588	0.00345969	16.3359	27.4665	0.741029	0.0847186	26.5518	15.9275	-0.72689	0.118198	Catalyzes the polymerization of lipoteichoic acid (LTA) polyglycerol phosphate, a reaction that presumably uses phosphatidylglycerol (PG) as substrate
CAB12605	yfkT	BSU_07760	CAB12605	331.684	145.936	-1.18613	0.0191655	68.7894	110.945	0.68719	0.334247	91.8827	101.235	0.140256	0.661387	May be involved in spore germination.
CAB12606	yfkS	BSU_07770	CAB12606	21.8957	10.2527	-1.09464	0.0465431	5.35685	8.37882	0.622863	0.44593	9.33037	8.1178	-0.183652	0.797457	Uncharacterized protein YfkS; Evidence 5: No homology to any previously reported sequences
CAB12607	yfkR	BSU_07780	CAB12607	73.5997	27.9895	-1.40515	0.000417607	14.4921	22.3247	0.616291	0.25174	26.8187	25.04	-0.1032	0.804934	May be involved in spore germination.
CAB12620	yfkF	BSU_07910	CAB12620	142.656	41.8014	-1.77202	5.56763e-12	43.1634	28.154	-0.632463	0.108883	68.612	48.7094	-0.495849	0.108627	Uncharacterized MFS-type transporter YfkF; Evidence 3: Function proposed based on presence of conserved amino acid motif, structural feature or limited homology; Product type pt: putative transporter
CAB12628	yfjR	BSU_07990	CAB12628	0.416493	4.65591	3.60036	0.0264859	3.6843	3.0798	-0.248257	0.825549	2.84796	2.61209	-0.121956	0.924295	Belongs to the HIBADH-related family
CAB12873	yhfQ	BSU_10330	CAB12873	5.29224	14.5081	1.45722	0.0321543	6.20572	10.4301	0.760876	0.26707	6.5373	8.5462	0.412855	0.603031	Belongs to the bacterial solute-binding protein 8 family.
CAB12882	comK	BSU_10420	CAB12882	28.5271	9.06643	-1.6787	0.00240271	3.98625	5.28725	0.382387	0.689117	6.58041	4.48682	-0.554501	0.525889	A master regulator required for the expression of late competence genes including comC, comE, comG and the bdbDC operon (PubMed:8196543, PubMed:7783616, PubMed:11744713, PubMed:11918817, PubMed:11948146). Receives signals from SrfA, and possibly other regulatory COM genes, and transduces these signals to the late COM genes . Represses transcription of rok . May repress expression of a few genes .…
CAB12913	yisI	BSU_10730	CAB12913	68.9314	45.3784	-0.607898	0.0378315	26.8739	22.1218	-0.285291	0.473962	22.8324	28.8805	0.338161	0.402905	Aspartyl-phosphate phosphatase which specifically dephosphorylates the sporulation transcription factor Spo0A-P and negatively regulates the sporulation initiation pathway in order to control the proper timing of sporulation.
CAB13041	yjcF	BSU_11840	CAB13041	18.6129	2.8011	-2.74738	0.000390598	5.0274	2.52346	-1.01433	0.315931	8.42021	4.40209	-0.923081	0.259884	Belongs to the acetyltransferase family
CAB13174	guaD	BSU_13170	CAB13174	44.9958	21.9921	-1.03602	0.00971378	9.23576	11.6639	0.31692	0.611601	16.3497	14.5496	-0.162063	0.75387	Catalyzes the hydrolytic deamination of guanine, producing xanthine and ammonia
CAB13387	mraW	BSU_15140	CAB13387	15.8467	9.89814	-0.685508	0.237627	2.78479	7.32437	1.35437	0.195452	6.87187	5.86647	-0.21754	0.811996	Specifically methylates the N4 position of cytidine in position 1402 (C1402) of 16S rRNA
CAB13388	ftsL	BSU_15150	CAB13388	21.45	11.2327	-0.932666	0.0792086	4.34476	5.02403	0.199906	0.825584	6.98195	7.9514	0.189585	0.807524	Essential cell division protein that may play a structural role. Probably involved in the regulation of the timing of cell division. Also required for sporulation. Rule:MF_00910, ECO:0000269|PubMed:10844672,
CAB13389	pbpB	BSU_15160	CAB13389	165.914	54.6227	-1.60697	4.52e-10	18.8247	25.276	0.408371	0.417888	46.7998	39.207	-0.251201	0.540517	Penicillin-binding proteins (PBPs) function in the late steps of murein biosynthesis. PBP-2B is required for vegetative cell division and sporulation septation. Beta-lactamase inactivates the PBPs by acylating an essential serine residue in the active site of these proteins, thereby interrupting normal cell wall synthesis
CAB13443	coaBC	BSU_15700	CAB13443	61.1378	15.6796	-1.96343	3.08e-06	11.4993	5.96182	-0.960145	0.186699	18.5721	13.0857	-0.496609	0.399893	Catalyzes two sequential steps in the biosynthesis of coenzyme A. In the first step cysteine is conjugated to 4'- phosphopantothenate to form 4-phosphopantothenoylcysteine. In the second step the latter compound is decarboxylated to form 4'- phosphopantotheine
CAB13444	priA	BSU_15710	CAB13444	25.151	7.79684	-1.7093	0.00274771	5.29377	5.30163	0.0130582	0.987656	10.4836	9.54974	-0.127289	0.839861	Involved in the restart of stalled replication forks. Recognizes and binds the arrested nascent DNA chain at stalled replication forks. It can open the DNA duplex, via its helicase activity, and promote assembly of the primosome and loading of the major replicative helicase DnaB onto DNA
CAB13747	yoaB	BSU_18540	CAB13747	44.5348	15.5486	-1.52431	0.000236298	20.6265	16.2606	-0.365171	0.533438	23.3241	16.462	-0.501378	0.293387	Belongs to the major facilitator superfamily. Sugar transporter (TC 2.A.1.1) family. CsbX subfamily
CAB13752	yoaG	BSU_18590	CAB13752	26.7636	36.4116	0.442733	0.236998	63.7687	29.8226	-1.09535	0.000263118	71.0724	40.6791	-0.809769	0.00577539	UPF0715 membrane protein YoaG; Evidence 3: Function proposed based on presence of conserved amino acid motif, structural feature or limited homology; Product type pm: putative membrane component
CAB13876	yotK	BSU_19850	CAB13876	16.2717	6.18113	-1.39162	0.0312764	14.6547	15.3917	0.0913392	0.863477	17.2351	7.21955	-1.2405	0.05254	SPBc2 prophage-derived uncharacterized protein YotK; Evidence 4: Homologs of previously reported genes of unknown function
CAB14026	yonI	BSU_21080	CAB14026	12.9527	8.09922	-0.654963	0.336091	29.7193	15.7561	-0.923706	0.0281845	29.8912	19.1896	-0.628554	0.155418	SPBc2 prophage-derived uncharacterized protein YonI; Evidence 4: Homologs of previously reported genes of unknown function
CAB14407	rsbRD	BSU_24760	CAB14407	53.2236	17.2082	-1.64349	4.83e-05	11.7882	10.4689	-0.189147	0.762108	20.7641	13.8418	-0.573644	0.312646	One of 4 functionally non-identical RsbR paralogs, it functions in the environmental signaling branch of the general stress response
CAB14410	yqgX	BSU_24790	CAB14410	131.822	62.488	-1.06969	2.03e-05	140.523	75.479	-0.891241	3.19014e-05	126.574	79.3821	-0.673418	0.00272849	Probable metallo-hydrolase YqgX; Evidence 3: Function proposed based on presence of conserved amino acid motif, structural feature or limited homology; Product type pe : putative enzyme
CAB14415	ltaSC	BSU_24840	CAB14415	71.0961	19.4447	-1.86517	1.92e-07	19.1797	7.55663	-1.36872	0.0261384	26.2509	18.122	-0.532289	0.224691	Belongs to the LTA synthase family
CAB14416	glcK	BSU_24850	CAB14416	19.0419	5.69721	-1.73651	0.0217981	5.07732	2.21476	-1.21261	0.251243	8.48424	2.48677	-1.75793	0.0766755	Belongs to the ROK (NagC/XylR) family
CAB14489	dnaK	BSU_25470	CAB14489	8.12817	21.9755	1.37631	0.0389872	5.8098	13.1923	1.20101	0.0718058	8.83596	2.61271	-1.78926	0.0614304	Acts as a chaperone
CAB14806	yslB	BSU_28460	CAB14806	13.4551	4.07522	-1.73112	0.0167703	17.5602	12.0577	-0.534491	0.334496	7.36093	10.2156	0.478608	0.482784	Uncharacterized protein YslB; Evidence 4: Homologs of previously reported genes of unknown function
CAB14865	ytbE	BSU_29050	CAB14865	6.17906	15.0734	1.30851	0.048384	8.86782	13.3667	0.57958	0.337366	6.43352	13.3876	1.07754	0.113546	Belongs to the aldo/keto reductase family
CAB14944	rpsD	BSU_29660	CAB14944	22.0974	8.77322	-1.3557	0.0168714	5.88905	5.58258	-0.100592	0.907057	5.40002	3.74409	-0.526631	0.589597	One of the primary rRNA binding proteins, it binds directly to 16S rRNA where it nucleates assembly of the body of the 30S subunit. S4 represses its own expression; it is not know if this is at the level of translation or of mRNA stability
CAB15119	yugS	BSU_31300	CAB15119	25.4085	9.03564	-1.49681	0.0039197	8.34673	8.59275	0.0147608	0.984806	12.7171	7.22889	-0.808235	0.228733	UPF0053 protein YugS; Evidence 3: Function proposed based on presence of conserved amino acid motif, structural feature or limited homology; Product type pt: putative transporter
CAB15120	yugP	BSU_31310	CAB15120	16.528	6.49585	-1.36512	0.0412697	7.63318	5.79131	-0.389019	0.600648	12.7381	5.6585	-1.16277	0.0931703	Putative membrane protease YugP; Evidence 3: Function proposed based on presence of conserved amino acid motif, structural feature or limited homology; Product type pe: putative enzyme
CAB15174	yueB	BSU_31860	CAB15174	720.454	246.611	-1.54799	2.21785e-15	175.677	120.33	-0.547769	0.459124	225.547	179.997	-0.325138	0.494692	Required for YukE secretion. Probable component or regulator of the ESX/ESAT-6-like secretion system (BsEss) (PubMed:23861817, PubMed:24798022). Bacteriophage SPP1 receptor. Essential for the irreversible adsorption of the bacteriophage .
CAB15176	yukB	BSU_31875	CAB15176	213.758	59.8567	-1.83879	5.32666e-13	70.9951	25.9084	-1.46861	1.16291e-05	92.9715	57.9925	-0.684006	0.0135407	Required for YukE secretion. Probable component or regulator of the ESX/ESAT-6-like secretion system (BsEss).
CAB15177	yukC	BSU_31890	CAB15177	31.5425	13.7352	-1.19927	0.00701251	7.79667	4.70178	-0.775118	0.380058	16.8792	7.26724	-1.21733	0.0557844	Required for YukE secretion. Probable component or regulator of the ESX/ESAT-6-like secretion system (BsEss).
CAB15189	dhbC	BSU_31990	CAB15189	9.21318	2.51348	-1.90358	0.0393526	3.29495	1.12667	-1.48072	0.284184	5.98326	1.61556	-1.9248	0.105504	Belongs to the isochorismate synthase family.
CAB15208	yutK	BSU_32180	CAB15208	327.159	101.301	-1.69387	2.22101e-16	106.234	46.3131	-1.2107	2.05847e-05	167.546	109.918	-0.609511	0.00517961	Uncharacterized transporter YutK; Evidence 3: Function proposed based on presence of conserved amino acid motif, structural feature or limited homology; Product type pt: putative transporter
CAB15209	yuzB	BSU_32190	CAB15209	41.9176	12.038	-1.7932	3.261e-05	11.3203	4.78489	-1.2376	0.0967364	15.1034	13.7847	-0.124403	0.828497	Belongs to the UPF0349 family
CAB15375	opuBD	BSU_33700	CAB15375	366.961	95.4153	-1.94436	4.27e-16	114.293	38.3138	-1.58427	0.00292013	188.262	93.5261	-1.0061	8.07126e-05	Involved in a high affinity multicomponent binding-protein- dependent transport system for choline; probably responsible for the translocation of the substrate across the membrane.
CAB15376	opuBC	BSU_33710	CAB15376	726.595	177.096	-2.03833	2.76e-23	191.601	64.1497	-1.58103	0.00367136	280.52	131.975	-1.08743	0.0183046	Member of a high affinity multicomponent binding-protein- dependent transport system for choline
CAB15377	opuBB	BSU_33720	CAB15377	144.112	32.6732	-2.14534	7.71e-13	40.6067	14.8491	-1.47862	0.00221012	62.1034	27.4602	-1.17011	0.00395513	Involved in a high affinity multicomponent binding-protein- dependent transport system for choline; probably responsible for the translocation of the substrate across the membrane.
CAB15378	opuBA	BSU_33730	CAB15378	54.5936	9.7244	-2.49998	1.97e-07	22.0562	5.90418	-1.95064	0.00147067	21.2498	7.24666	-1.55116	0.00793931	Involved in a high affinity multicomponent binding-protein- dependent transport system for choline. Probably responsible for energy coupling to the transport system
CAB15485	cwlO	BSU_34800	CAB15485	1185.79	291.025	-2.02727	1.4e-26	338.557	85.9901	-1.98094	2.24169e-05	507.84	200.522	-1.34007	6.92271e-10	The C-terminal part of CwlO shows a cell wall hydrolytic DL- endopeptidase activity
CAB15568	yvyE	BSU_35510	CAB15568	45.3685	6.46746	-2.8017	7.45811e-09	13.0957	3.07677	-2.09941	0.00565852	22.8253	11.0484	-1.04584	0.0453414	Belongs to the IMPACT family
CAB15569	yvhJ	BSU_35520	CAB15569	53.5149	10.3962	-2.36989	6.55387e-08	11.7875	5.57675	-1.11968	0.12278	17.5105	11.8203	-0.569625	0.297313	May catalyze the final step in cell wall teichoic acid biosynthesis, the transfer of the anionic cell wall polymers (APs) from their lipid-linked precursor to the cell wall peptidoglycan (PG).
CAB15633	ywqM	BSU_36160	CAB15633	10.0984	21.6261	1.1139	0.0364648	19.6874	22.2604	0.184508	0.669781	15.5345	24.5625	0.66081	0.15746	Uncharacterized HTH-type transcriptional regulator YwqM; Evidence 3: Function proposed based on presence of conserved amino acid motif, structural feature or limited homology; Product type pr: putative regulator
CAB15776	speB	BSU_37490	CAB15776	16.2454	6.22629	-1.38405	0.0268206	5.24051	6.66123	0.315593	0.700852	7.77573	7.91378	0.0191713	0.979929	Catalyzes the formation of putrescine from agmatine
CAB15845	galT	BSU_38190	CAB15845	12.3491	7.19982	-0.780804	0.239229	4.28177	4.58628	0.0978999	0.915967	4.63326	4.78995	0.0269241	0.976872	Galactose-1-phosphate uridylyltransferase; Evidence 1a: Function experimentally demonstrated in the studied strain; Product type e: enzyme
CAB15868	sacY	BSU_38420	CAB15868	17.4967	7.26093	-1.2737	0.0390814	6.84457	5.44847	-0.320518	0.682574	6.64695	5.69975	-0.213197	0.80104	In the presence of sucrose, SacY is activated and prevents premature termination of transcription by binding to a RNA- antiterminator (RAT) sequence (partially overlapping with the terminator sequence) located upstream of the sacB gene. Formation of the SacY-RAT complex prevents alternative formation of the terminator, allowing transcription of the sacB gene. In the absence of sucrose, inhibition…
CAB15980	yxxB	BSU_39440	CAB15980	1.13622	6.79162	2.63729	0.0360044	3.17753	4.32328	0.43147	0.673693	3.60441	9.51841	1.43084	0.0910619	Uncharacterized protein YxxB; Evidence 3: Function proposed based on presence of conserved amino acid motif, structural feature or limited homology; Product type pm: putative membrane component
CAB15999	yxdM	BSU_39630	CAB15999	114.338	32.436	-1.81878	2.08972e-11	134.516	85.4408	-0.663732	0.00352278	116.323	64.5225	-0.846892	0.000665763	Part of the ABC transporter complex YxdLM which could be involved in peptide resistance
CAB16021	yxbF	BSU_39850	CAB16021	8.47438	0.638247	-3.75725	0.00500288	2.51209	0.606617	-2.04234	0.230092	3.08009	1.85098	-0.720635	0.60249	Uncharacterized HTH-type transcriptional regulator YxbF; Evidence 3: Function proposed based on presence of conserved amino acid motif, structural feature or limited homology; Product type pr : putative regulator
CAB16041	glxK	BSU_40040	CAB16041	2.67044	11.7838	2.09633	0.0150325	8.31414	7.45561	-0.138851	0.842816	5.54908	9.67349	0.800167	0.281947	Glycerate kinase; Evidence 2a: Function of homologous gene experimentally demonstrated in an other organism; Product type e: enzyme
CAB16048	bglA	BSU_40110	CAB16048	25.0719	7.52284	2.09633	0.0150325	26.558	17.7566	-0.581857	0.174757	19.7981	13.5023	-0.5533	0.275594	Catalyzes the hydrolysis of aryl-phospho-beta-D-glucosides such as 4-methylumbelliferyl-phospho-beta-D-glucopyranoside (MUG-P), phosphoarbutin and phosphosalicin. Plays a major role in the utilization of arbutin or salicin as the sole carbon source. BglA and BglH are the major proteins contributing to hydrolysis of MUG-P by extracts of late-exponential-phase or stationary-phase B.subtilis cells
CAX52653	ypzG	BSU_22169	CAX52653	7.13178	17.2151	1.25031	0.0401586	12.7399	16.6045	0.40202	0.449104	12.5256	21.6141	0.794363	0.121794	Uncharacterized protein YpzG; Evidence 4: Homologs of previously reported genes of unknown function

### Sheet: Table S5
Table S5 Bacterial strains and plasmids used in this study
Strain	Genotype or Description	Reference or Source
Bacillus subtilis
PB198	amyE::ctc-lacZ, trpC2	Brody 2001
PB605	ΔrsbQ, amyE::ctc-lacZ, trpC2	Brody 2001
PB634	rsbQS96A, amyE::ctc-lacZ, trpC2	Brody 2001
DK1042	NCIB 3610 ComI(Q12L)	Konkol 2013, BGSC 3A38
WLB042	NCIB 3610 ComI(Q12L), ΔrsbQP::cm	This study
Escherichia coli
DH5α	F– endA1 glnV44 thi-1 recA1 relA1 gyrA96 deoR nupG purB20 φ80dlacZΔM15 Δ(lacZYA-argF)U169, hsdR17(rK–mK+), λ–	Common laboratory cloning strain
Rosetta (DE3)pLysS	F– ompT gal dcm lon? hsdSB(rB–mB–) λ(DE3 [lacI lacUV5-T7p07 ind1 sam7 nin5]) [malB+]K-12(λS) pLysSRARE[T7p20 ileX argU thrU tyrU glyT thrT argW metT leuW proL orip15A](CmR)	Novagen (Merck-Millipore 70954)
Plasmids
pE-SUMO-Amp	Encodes 6xHIS-SUMO fusion protein from T7 promoter; ampicililn resistance	LifeSensors PE-1001-A020
pBS4S	Integration vector for B. subtilis thrC locus; ampicillin resistance in E. coli, spectinomycin resistance in B. subtilis	Radeck 2013; BGSC ECE259
pBS3C-lux	Integration vector for B. subtilis sacA locus with luxABCDE operon; ampicillin resistance in E. coli, chloramphenicol resistance in B. subtilis	Radeck 2013; BGSC ECE261
pSUMO-RsbQ/RsbQS96A	Expression plasmids for RsbQ and RsbQ S96A	This study
pMDC001c	Integration vector for replacement of RsbQP coding regions with chloramphenicol resistance cassette; pBS4S backbone	This study

### Sheet: Table S6
Table S6 List of oligonucleotides used in this study
Gene expression analysis in Bacillus subtilis by qRT-PCR					Molecular cloning primers
Code	Alt. name	Locus	GenBank accession	Sequsence (5ʹ–3ʹ)	Code	Alt.name	Purpose	Sequsence (5ʹ–3ʹ)
MK039	CTC_F	BSU_00520	CAB11828	TTCAATCCTTCCTCCGCAGCAG	KTM001	[SUMO]-RsbQ_F1	Amplify RsbQ CDS With homology to pE-SUMO-amp	TCACCGCGAACAGATTGGAGGTATGAACGAAGCGATTTTGTCTAG
MK040	CTC_R			TTCACCTTCAGGCTGAGCATCG	KTM002	[SUMO]-RsbQ_R1	Amplify RsbQ CDS With homology to pE-SUMO-amp	CTCAGTGGTGGTGGTGGTGGTGCTCACACGTGTGCTTTTAAATAATCG
MK041	sigB_F	BSU_04730	CAB12280	ATTCGGACGGAAGCACTGTCAC	KTM108	pBS4S_R	Inverse PCR pBS4S backbone	TTAGCTCCAACCGTTCCCTTCTA
MK042	sigB_R			TGCTGGTTGACCCGCTCATATC	KTM109	pBS4S_F	Inverse PCR pBS4S backbone with homology to KTM113	TCGATGGCTTTTTGAACATCTCCATGGATTACGCGCGACCT
MK045	recA_F	BSU_16940	CAB13567	AAACAACTGTGGCGCTTCATGC	KTM110	pBS4S_Spec_F	Amplify SpecR cassette	GGATCCTGGACTACATATGCGGAAACATTTAAAAAATAACCTTATTGG
MK046	recA_R			CGCATGCTCCGCATCGATAAAC	KTM111	pBS4S_spec_R	Amplify SpecR cassette	TTATAATTTTTTTAATCTGTTATTTAAATAGTTTAT
MK047	gyrB_F	BSU_00060	CAB11782	ACACCCTGATCCGCAGTTTGAG	KTM112	RsbP_removal_F	Amplify rsbQP downstream region with homology to SpecR	TAACAGATTAAAAAAATTATAAAGATCTAATGATCCATGAGACATAACAATGATTT
MK048	gyrB_R			ATCGTCCGTGCTTCTGAGTTGC	KTM113	RsbP_removal_R	Amplify rsbQP downstream region	GATGTTCAAAAAGCCATCGAAATCG
MK051	rsbV_F	BSU_04710	CAB12278	TCTGGCAGAACAAGGAGCTGAC	KTM114	RsbQ_removal_F	Amplify rsbQP upstream region with homology to pBS4S/KTM008	AGGGAACGGTTGGAGCTAAGGGTGACAAGACAGCCTTTCC
MK052	rsbV_R			AAACGCCCAATCCGGTACTGTC	KTM115	RsbQ_removal_R	Amplify rsbQP upstream region with homology to specR	TCCGCATATGTAGTCCAGGATCCGATTGGCTCCTTTCAGCCGG
MK085	guaD-F	BSU_13170	CAB13174	TGCAGAGGGACAGAACAACG
MK086	guaD-R			GCTCCTAGCACCTTACAGGC	Genotyping primers
MK089	rsbRD-F	BSU_24760	CAB14407	TTCTTCCGCTTGTCGGTGAA	KTM141	Downstream RsbP R	Verify integration by amplifying downstream gDNA to CmR insert	ACCCGTATGATTCAAATGGCAAC
MK090	rsbRD-R			GGCAATTTCCGGCCTGATTC	MW1084	Cm in F	Verify integration by amplifying downstream gDNA to CmR insert	CAGGAATTGTCAGATAGGC
MK101	yfks-F	BSU_07770	CAB12606	TGGGCCTTCAGCCTGCTAAT	MW1085	Cm in R	Verify integration by amplifying upstream gDNA to CmR insert	CAATAACCTAACTCTCCGTCGC
MK102	yfks-R			GAAGCAGGGGATTCACTCTCA	KTM142	upstream RsbQ F	Verify integration by amplifying upstream gDNA to CmR insert	TCTCTCATGCTCGTGGATCACT
MK103	yfkT-F	BSU_07760	CAB12605	CGGCTTTTTGGATTCCGGTC
MK104	yfkT-R			AGAACATGCCGGTTGGTGTA
MK105	yfkR-F	BSU_07780	CAB12607	GTGTGTTTTGCCGCTTCTCA
MK106	yfkR-R			CCCCTGTTTGTCCGCCTAAT
MK107	opubC-F	BSU_33710	CAB15376	AATGGGCGCCGCAATTAAAG
MK108	opubC-R			GTCGTACACAAGGCCGATCT
MK109	opubB-F	BSU_33720	CAB15377	CGCTCCTTGGTGTAGGGAAG
MK110	opubB-R			ATTTTTGTTGACGCCGCGAA
MK113	LacZ_2907_F			GGAAACCAGCCATCGCCATCT
MK114	LacZ_2993_R			TCGTCGCCACCAATCCCCATA
